# Mass spectrometry reveals the chemistry of formaldehyde cross-linking in structured proteins

**DOI:** 10.1101/820779

**Authors:** Tamar Tayri-Wilk, Moriya Slavin, Joanna Zamel, Ayelet Blass, Shon Cohen, Alex Motzik, Xue Sun, Deborah E. Shalev, Oren Ram, Nir Kalisman

## Abstract

Formaldehyde is a widely used fixative in biology and medicine. The current mechanism of formaldehyde cross-linking of proteins is the formation of a methylene bridge that incorporates one carbon atom into the link. Here, we present mass spectrometry data that largely refute this mechanism. Instead, the data reveal that cross-linking of structured proteins mainly involves a reaction that incorporates two carbon atoms into the link. Under MS/MS fragmentation, the link cleaves symmetrically to yield previously unrecognized fragments carrying a modification of one carbon atom. If these characteristics are considered, then formaldehyde cross-linking is readily applicable to the structural approach of cross-linking coupled to mass spectrometry. Using a cross-linked mixture of purified proteins, a suitable analysis identifies tens of cross-links that fit well with their atomic structures. A more elaborate *in situ* cross-linking of human cells in culture identified 469 intra-protein and 90 inter-protein cross-links, which also agreed with available atomic structures. Interestingly, many of these cross-links could not be mapped onto a known structure and thus provide new structural insights. For example, two cross-links involving the protein βNAC localize its binding site on the ribosome. Also of note are cross-links of actin with several auxiliary proteins for which the structure is unknown. Based on these findings we suggest a revised chemical reaction, which has relevance to the reactivity and toxicity of formaldehyde.
