## Supplemental Table 1 for "Mass spectrometry reveals the chemistry of formaldehyde cross-linking in structured proteins"

### Sheet: Report_2018_12_22_07_3Prot_Mix2
Table S1.	Cross-links identified by our tailored application at an FDR threshold of 3%. The MS data is of 4% formaldehdye cross-linking of a three-protein mixture.
Identified also by Merox (Table S2)
Protein 1	Protein 2	Residue Number 1	Residue Number 2	Frag Score	Charge	peptide 1	peptide 2	Monoisotopic Err	0ffset [ppm]	M/Z
Ovotransferrin	Ovotransferrin	44	310	2.62	4	DLTQQERISLTCVQK	KDPVLK	0	3.7	636.1
BSA	BSA	360	400	2.6	5	RHPEYAVSVLLR	LKHLVDEPQNLIK	0	-0.9	602.745
BSA	BSA	229	257	2.59	4	FGERALK	LVTDLTKVHK	0	0.3	500.044
BSA	BSA	89	161	2.4	5	SLHTLFGDELCKVASLR	YLYEIARR	0	-1.5	611.326
BSA	BSA	205	483	2.35	4	IETMREK	LCVLHEKTPVSEK	0	-0.4	618.076
BSA	BSA	29	298	2.25	4	SEIAHRFK	LKECCDKPLLEK	0	-1	636.583
BSA	BSA	219	483	2.24	4	QRLR	LCVLHEKTPVSEK	1	-1.8	534.799
Ovotransferrin	Ovotransferrin	132	310	2.24	6	TSCHTGLGRSAGWNIPIGTLLHR	KDPVLKDLLFK	0	-3.1	641.352
Ovotransferrin	Ovotransferrin	189	219	2.19	4	LCRQCK	DGKGDVAFVK	0	2.1	481.496
Ovotransferrin	Ovotransferrin	260	689	2.16	4	TCNWARVAAHAVVAR	TCNPSDILQMCSFLEGK	1	-2	927.193
Ovotransferrin	Ovotransferrin	623	662	2.12	5	IRDLLERQEKR	CLFKVR	0	0.1	461.065
BSA	BSA	286	434	2.11	4	YICDNQDTISSKLK	YTRK	0	0.3	569.54
Ovotransferrin	Ovotransferrin	132	316	2.11	5	TSCHTGLGRSAGWNIPIGTLLHR	DLLFKDSAIMLK	0	-0.2	785.018
BSA	BSA	286	298	2.04	5	YICDNQDTISSK	LKECCDKPLLEK	0	-0.9	600.688
BSA	BSA	123	161	2.04	5	NECFLSHKDDSPDLPK	YLYEIARR	0	-0.4	602.497
Ovotransferrin	Ovotransferrin	132	311	1.98	6	TSCHTGLGRSAGWNIPIGTLLHR	DPVLKDLLFKDSAIMLK	2	-0.7	746.738
Ovotransferrin	Ovotransferrin	472	653	1.97	5	SCHTAVGRTAGWVIPMGLIHNR	DLLFKDLTK	2	-0.5	710.979
BSA	BSA	229	400	1.95	4	FGERALK	LKHLVDEPQNLIK	2	-1	598.845
BSA	BSA	298	434	1.94	4	LKECCDKPLLEK	YTRK	0	-1.4	531.529
Ovotransferrin	Ovotransferrin	201	219	1.93	5	CARNAPYSGYSGAFHCLK	DGKGDVAFVK	2	0.3	624.701
BSA	BSA	229	341	1.92	5	FGERALK	NYQEAKDAFLGSFLYEYSR	1	-1.4	629.914
Ovotransferrin	Ovotransferrin	434	666	1.91	6	YDDESQCSKTDERPASYFAVAVAR	VREGTTYK	0	0	624.464
BSA	BSA	229	483	1.9	4	FGERALK	LCVLHEKTPVSEK	0	1.5	596.576
BSA	BSA	229	490	1.88	4	FGERALK	TPVSEKVTK	0	-0.3	458.762
Ovotransferrin	Ovotransferrin	620	625	1.86	4	ANKIR	DLLERQEKR	0	-0.6	453.511
Ovotransferrin	Ovotransferrin	201	310	1.86	6	CARNAPYSGYSGAFHCLK	KDPVLKDLLFK	0	0.9	567.126
BSA	BSA	139	205	1.84	5	LKPDPNTLCDEFKADEKK	IETMREK	1	0.3	616.512
Ovotransferrin	Ovotransferrin	353	620	1.81	4	DQLTPSPRENR	ANKIR	0	-0.4	485.013
Ovotransferrin	Ovotransferrin	201	311	1.77	6	CARNAPYSGYSGAFHCLK	DPVLKDLLFKDSAIMLK	2	-1.5	672.51
BSA	BSA	400	434	1.71	4	LKHLVDEPQNLIK	YTRK	0	0.5	535.059
Ovotransferrin	Ovotransferrin	132	219	1.7	6	TSCHTGLGRSAGWNIPIGTLLHR	DGKGDVAFVK	1	-1.2	594.812
BSA	BSA	434	508	1.68	5	YTRK	RPCFSALTPDETYVPKAFDEK	1	-4.3	613.306
BSA	BSA	421	558	1.63	5	LGEYGFQNALIVRYTR	HKPKATEEQLK	2	0.6	647.553
Ovotransferrin	Ovotransferrin	361	620	1.63	4	ENRIQWCAVGKDEK	ANKIR	0	-2.1	590.058
Ovotransferrin	Ovotransferrin	195	201	1.58	5	GDPKTK	CARNAPYSGYSGAFHCLK	0	0.3	546.261
Ovotransferrin	Ovotransferrin	353	602	1.56	6	DQLTPSPRENR	ECNLAEVPTHAVVVRPEKANK	0	-2.6	616.986
BSA	BSA	452	469	1.55	6	SLGKVGTR	MPCTEDYLSLILNRLCVLHEK	0	-0.6	574.969
Ovotransferrin	Ovotransferrin	352	620	1.53	4	KDQLTPSPRENR	ANKIR	0	1.1	517.038
BSA	BSA	205	490	1.5	4	IETMREK	TPVSEKVTK	0	4.7	480.266
BSA	BSA	89	168	1.48	6	SLHTLFGDELCKVASLR	RHPYFYAPELLYYANK	2	-1.1	670.179
Ovotransferrin	Ovotransferrin	458	594	1.47	4	KDSNVNWNNLK	RANVMDYR	1	-1.1	595.796
Ovotransferrin	Ovotransferrin	201	299	1.4	7	CARNAPYSGYSGAFHCLK	SDFHLFGPPGKKDPVLKDLLFK	0	-0.1	655.192
BSA	BSA	229	264	1.38	6	FGERALK	VHKECCHGDLLECADDRADLAK	2	0	577.111
BSA	BSA	236	310	1.37	7	AWSVARLSQK	SHCIAEVEKDAIPENLPPLTADFAEDKDVCK	0	-2.4	669.477
Ovotransferrin	Ovotransferrin	352	602	1.36	7	KDQLTPSPRENR	ECNLAEVPTHAVVVRPEKANK	2	-0.2	547.576
BSA	BSA	229	372	1.35	7	FGERALK	LAKEYEATLEECCAKDDPHACYSTVFDKLK	0	-1.3	634.449
BSA	BSA	402	421	1.34	5	HLVDEPQNLIKQNCDQFEK	LGEYGFQNALIVRYTR	0	-3.4	856.431
BSA	BSA	421	437	1.32	4	LGEYGFQNALIVRYTR	KVPQVSTPTLVEVSR	1	-3.5	891.738
Ovotransferrin	Ovotransferrin	472	644	1.32	7	SCHTAVGRTAGWVIPMGLIHNR	FMMFESQNKDLLFKDLTK	2	-1.4	671.342
BSA	BSA	469	545	1.32	5	MPCTEDYLSLILNRLCVLHEK	QIKK	0	1.3	629.535
Ovotransferrin	Ovotransferrin	189	199	1.31	5	LCRQCK	TKCARNAPYSGYSGAFHCLK	2	-2.5	636.302
BSA	BSA	205	460	1.25	4	IETMREK	CCTKPESER	0	0.4	524.745
BSA	BSA	437	549	1.25	6	KVPQVSTPTLVEVSRSLGK	QTALVELLKHKPK	0	3.3	593.022
Ovotransferrin	Ovotransferrin	132	195	1.17	6	TSCHTGLGRSAGWNIPIGTLLHR	GDPKTK	1	0.6	529.781
BSA	BSA	118	161	1.17	6	QEPERNECFLSHKDDSPDLPK	YLYEIARR	1	-1.9	608.965
Alpha-Amylase	Alpha-Amylase	413	486	1.11	5	IEPILKAR	SEPVVINSEGWGEFHVNGGSVSIYVQR	2	-4.4	783.01
BSA	BSA	29	66	1.1	5	SEIAHRFK	LVNELTEFAKTCVADESHAGCEK	1	-1.5	724.752
Ovotransferrin	Ovotransferrin	132	352	1.06	7	TSCHTGLGRSAGWNIPIGTLLHR	KDQLTPSPR	2	0.3	510.987
BSA	BSA	168	483	1.03	6	RHPYFYAPELLYYANK	LCVLHEKTPVSEK	2	-1.3	602.48
Ovotransferrin	Ovotransferrin	443	674	1.03	5	TDERPASYFAVAVAR	EFLGDKFYTVISSLK	0	-0.9	685.358
BSA	BSA	131	205	1.03	5	DDSPDLPKLKPDPNTLCDEFKADEK	IETMREK	0	-0.9	764.171
BSA	BSA	558	598	1	4	HKPKATEEQLK	LVVSTQTALA	2	-3.7	584.831
BSA	BSA	469	558	1	6	MPCTEDYLSLILNRLCVLHEK	HKPKATEEQLK	2	2.2	657.178
