## Supplemental Table 2 for "Mass spectrometry reveals the chemistry of formaldehyde cross-linking in structured proteins"

### Sheet: Merox_Report_2018_12_22_35_3Pro
Table S2.	Cross-links identified by Merox at an FDR threshold of 5%. The MS data is of 4% formaldehdye cross-linking of a three-protein mixture (same MS data as Table S1).
Protein 1	Protein 2	Residue Number 1	Residue Number 2	Merox Score	Charge	peptide 1	peptide 2	0ffset [ppm]	M/Z
BSA	BSA	168	89	147	6	RHPYFYAPELLYYANK	SLHTLFGDELCKVASLR	-1.15	669.845
BSA	BSA	400	360	145	5	LKHLVDEPQNLIK	RHPEYAVSVLLR	-0.94	602.745
Ovotransferrin	Ovotransferrin	132	311	140	7	TSCHTGLGRSAGWNIPIGTLLHR	DPVLKDLLFK	0.45	531.576
Ovotransferrin	Ovotransferrin	132	311	139	6	TSCHTGLGRSAGWNIPIGTLLHR	DPVLKDLLFKDSAIMLK	-0.7	746.404
Ovotransferrin	Ovotransferrin	201	299	137	7	CARNAPYSGYSGAFHCLK	SDFHLFGPPGKKDPVLK	-4.28	567.138
Ovotransferrin	Ovotransferrin	201	311	137	6	CARNAPYSGYSGAFHCLK	DPVLKDLLFKDSAIMLK	-1.52	672.176
Ovotransferrin	Ovotransferrin	299	201	136	7	SDFHLFGPPGKKDPVLKDLLFK	CARNAPYSGYSGAFHCLK	-0.12	655.192
BSA	BSA	469	496	129	6	MPCTEDYLSLILNRLCVLHEK	VTKCCTESLVNR	-0.87	683.172
Ovotransferrin	Ovotransferrin	602	353	128	7	ECNLAEVPTHAVVVRPEKANKIR	DQLTPSPRENR	0.51	567.445
BSA	BSA	421	437	128	5	LGEYGFQNALIVRYTR	KVPQVSTPTLVEVSR	-2.21	713.392
Ovotransferrin	Ovotransferrin	602	352	126	7	ECNLAEVPTHAVVVRPEKANK	KDQLTPSPRENR	-0.23	547.289
Ovotransferrin	Ovotransferrin	602	353	125	7	ECNLAEVPTHAVVVRPEKANK	DQLTPSPRENR	-1.82	528.989
BSA	BSA	469	452	125	6	MPCTEDYLSLILNRLCVLHEK	SLGKVGTR	-0.59	574.969
Ovotransferrin	Ovotransferrin	472	644	119	6	SCHTAVGRTAGWVIPMGLIHNR	FMMFESQNKDLLFKDLTK	-0.94	782.73
Ovotransferrin	Ovotransferrin	549	554	102	6	CLVEKGDVAFIQHSTVEENTGGK	GDVAFIQHSTVEENTGGK	-1.56	739.192
BSA	BSA	413	437	90	6	QNCDQFEKLGEYGFQNALIVRYTR	KVPQVSTPTLVEVSR	-4.52	769.563
BSA	BSA	298	29	87	5	LKECCDKPLLEK	SEIAHRFK	-1.53	509.467
BSA	BSA	438	548	69	6	VPQVSTPTLVEVSRSLGK	KQTALVELLKHKPK	3.33	593.022
Ovotransferrin	Ovotransferrin	201	219	67	6	CARNAPYSGYSGAFHCLK	DGKGDVAFVK	0.31	520.417
Identified only by Merox
